# DNA damage response signatures are associated with frontline chemotherapy response and routes of tumor evolution in extensive stage small cell lung cancer

**DOI:** 10.1101/2024.07.29.605595

**Authors:** Benjamin B. Morris, Simon Heeke, Yuanxin Xi, Lixia Diao, Qi Wang, Pedro Rocha, Edurne Arriola, Myung Chang Lee, Darren R. Tyson, Kyle Concannon, Kavya Ramkumar, C. Allison Stewart, Robert J. Cardnell, Runsheng Wang, Vito Quaranta, Jing Wang, John V. Heymach, Barzin Y. Nabet, David S. Shames, Carl M. Gay, Lauren A. Byers

**Affiliations:** Department of Thoracic/Head and Neck Medical Oncology, The University of Texas M.D. Anderson Cancer Center, Houston, Texas, USA; Department of Bioinformatics and Computational Biology, The University of Texas M.D. Anderson Cancer Center, Houston, Texas, USA; Medical Oncology Department, Vall d’Hebron University Hospital, Barcelona, Spain; Medical Oncology Department, Hospital del Mar, Barcelona, Spain; Department of Oncology Biomarker Development, Genentech Inc., South San Francisco, California, USA; Department of Pharmacology, Vanderbilt University School of Medicine, Nashville, Tennessee, USA; Department of Hematology/Oncology, The University of Texas M.D. Anderson Cancer Center, Houston, Texas, USA; Department of Biochemistry, Vanderbilt University School of Medicine, Nashville, Tennessee, USA

## Abstract

**Introduction:** A hallmark of small cell lung cancer (SCLC) is its recalcitrance to therapy. While most SCLCs respond to frontline therapy, resistance inevitably develops. Identifying phenotypes potentiating chemoresistance and immune evasion is a crucial unmet need. Previous reports have linked upregulation of the DNA damage response (DDR) machinery to chemoresistance and immune evasion across cancers. However, it is unknown if SCLCs exhibit distinct DDR phenotypes.

**Methods:** To study SCLC DDR phenotypes, we developed a new DDR gene analysis method and applied it to SCLC clinical samples, *in vitro*, and *in vivo* model systems. We then investigated how DDR regulation is associated with SCLC biology, chemotherapy response, and tumor evolution following therapy.

**Results:** Using multi-omic profiling, we demonstrate that SCLC tumors cluster into three DDR phenotypes with unique molecular features. Hallmarks of these DDR clusters include differential expression of DNA repair genes, increased replication stress, and heightened G2/M cell cycle arrest. SCLCs with elevated DDR phenotypes exhibit increased neuroendocrine features and decreased “inflamed” biomarkers, both within and across SCLC subtypes. Treatment naive DDR status identified SCLC patients with different responses to frontline chemotherapy. Tumors with initial DDR Intermediate and DDR High phenotypes demonstrated greater tendency for subtype switching and emergence of heterogeneous phenotypes following treatment.

**Conclusions:** We establish that SCLC can be classified into one of three distinct, clinically relevant DDR clusters. Our data demonstrates that DDR status plays a key role in shaping SCLC phenotypes, chemotherapy response, and patterns of tumor evolution. Future work targeting DDR specific phenotypes will be instrumental in improving patient outcomes.
