## Supplementary material for "DNA damage response signatures are associated with frontline chemotherapy response and routes of tumor evolution in extensive stage small cell lung cancer": Morris SCLC DDR Supplementary Tables

### Sheet: Supp Table 1
Gene	Essentiality_Scaling_Factor	Negative Regulator	NR Adjustment	Pathway
MGMT	3	No		DR			JHSC-0036
ALKBH2	2	No		DR
ALKBH3	2	No		DR			Direct Reversal Repair (DR)
MLH1	3	No		MMR			Gene	Scaling Factor	RNAseq z score	Score	Negative Regulator	NR Adjustment		WE Score
MLH3	2	No		MMR			MGMT	3	-0.177959	-0.533876	No			0.506752
MSH2	3	No		MMR			ALKBH2	2	-0.298158	-0.596315	No
MSH6	3	No		MMR			ALKBH3	2	1.32522	2.65045	No
MSH3	2	No		MMR
PMS1	3	No		MMR			Total # genes	3
PMS2	3	No		MMR
PMS2P3	1	No		MMR
EXO1	3	No		MMR			Mismatch Repair (MMR)
XPA	3	No		NER			Gene	Scaling Factor	RNAseq z score	Score	Negative Regulator	NR Adjustment		WE Score
XPC	3	No		NER			MLH1	3	0.504726	1.51418	No			0.864762
ERCC6	3	No		NER			MLH3	2	0.336076	0.672151	No
ERCC5	3	No		NER			MSH2	3	0.294117	0.882351	No
DDB2	3	No		NER			MSH6	3	0.329386	0.988159	No
ERCC1	3	No		NER			MSH3	2	0.17942	0.358839	No
CUL4A	2	No		NER			PMS1	3	0.120886	0.362658	No
CETN2	2	No		NER			PMS2	3	1.08133	3.24398	No
RBX1	2	No		NER			PMS2P3	1	0.442398	0.442398	No
ERCC4	3	No		NER			EXO1	3	-0.227283	-0.681848	No
GTF2H1	3	No		NER
GTF2H5	3	No		NER			Total # genes	9
MNAT1	1	No		NER
RAD23B	3	No		NER
RAD23A	2	No		NER			Nucleotide Excision Repair (NER)
ERCC8	3	No		NER			Gene	Scaling Factor	RNAseq z score	Score	Negative Regulator	NR Adjustment		WE Score
ERCC2	3	No		NER			XPA	3	0.354305	1.06292	No			1.17061
ERCC3	3	No		NER			XPC	3	2.14021	6.42062	No
DDB1	3	No		NER			ERCC6	3	0.351407	1.05422	No
CUL4B	2	No		NER			ERCC5	3	0.281956	0.845868	No
GTF2H4	3	No		NER			DDB2	3	1.23256	3.69768	No
GTF2H3	3	No		NER			ERCC1	3	0.309134	0.927403	No
GTF2H2	3	No		NER			CUL4A	2	0.789975	1.57995	No
LIG1	3	No		BER			CETN2	2	0.218902	0.437805	No
PARP4	1	No		BER			RBX1	2	0.416049	0.832098	No
PARP3	2	No		BER			ERCC4	3	1.54974	4.64923	No
PARP2	3	No		BER			GTF2H1	3	0.958835	2.8765	No
PARP1	3	No		BER			GTF2H5	3	0.0510594	0.153178	No
NEIL1	3	No		BER			MNAT1	1	0.77654	0.77654	No
NEIL2	3	No		BER			RAD23B	3	0.210256	0.630767	No
MPG	3	No		BER			RAD23A	2	-0.257392	-0.514784	No
POLB	3	No		BER			ERCC8	3	0.265401	0.796204	No
XRCC1	3	No		BER			ERCC2	3	-0.656457	-1.96937	No
OGG1	2	No		BER			ERCC3	3	0.352676	1.05803	No
NTHL1	2	No		BER			DDB1	3	0.732438	2.19732	No
APLF	2	No		BER			CUL4B	2	0.522663	1.04533	No
APEX1	3	No		BER			GTF2H4	3	-0.927094	-2.78128	No
APEX2	2	No		BER			GTF2H3	3	0.0883502	0.265051	No
MBD4	2	No		BER			GTF2H2	3	0.294239	0.882717	No
MUTYH	2	No		BER
NEIL3	2	No		BER			Total # genes	23
PNKP	3	No		BER
SMUG1	2	No		BER
UNG2	2	No		BER			Base Excision Repair (BER)
TDG	2	No		BER			Gene	Scaling Factor	RNAseq z score	Score	Negative Regulator	NR Adjustment		WE Score
VCP	1	No		TLS			LIG1	3	-0.246902	-0.740707	No			0.717703
USP10	1	No		TLS			PARP4	1	2.39784	2.39784	No
UBE2L6	1	No		TLS			PARP3	2	1.97179	3.94359	No
TRIM25	1	No		TLS			PARP2	3	0.205676	0.617029	No
SPRTN	2	No		TLS			PARP1	3	-0.633692	-1.90108	No
REV3L	3	No		TLS			NEIL1	3	-0.0559932	-0.16798	No
REV1	3	No		TLS			NEIL2	3	0.415825	1.24748	No
RCHY1	3	Yes	-1	TLS			MPG	3	0.625323	1.87597	No
POLK	3	No		TLS			POLB	3	0.647583	1.94275	No
POLI	2	No		TLS			XRCC1	3	-0.125694	-0.377083	No
POLH	2	No		TLS			OGG1	2	-0.0818197	-0.163639	No
UBC	1	No		TLS			NTHL1	2	-0.292522	-0.585044	No
USP43	1	No		TLS			APLF	2	2.13082	4.26164	No
XRCC5	3	No		NHEJ			APEX1	3	-0.0132458	-0.0397375	No
XRCC6	3	No		NHEJ			APEX2	2	-0.0816819	-0.163364	No
XRCC4	3	No		NHEJ			MBD4	2	1.5008	3.0016	No
LIG4	3	No		NHEJ			MUTYH	2	-0.31703	-0.63406	No
PRKDC	3	No		NHEJ			NEIL3	2	0.779953	1.55991	No
POLM	3	No		NHEJ			PNKP	3	-0.220738	-0.662215	No
NHEJ1	3	No		NHEJ			SMUG1	2	-0.127119	-0.254237	No
DNTT	2	No		NHEJ			UNG2	2	0.198566	0.397132	No
TP53BP1	3	No		NHEJ			TDG	2	0.116834	0.233668	No
SLX4	3	No		FA
FANCM	3	No		FA			Total # genes	22
FANCL	3	No		FA
FANCI	3	No		FA
FANCG	3	No		FA			Translesion Synthesis (TLS)
FANCF	3	No		FA			Gene	Scaling Factor	RNAseq z score	Score	Negative Regulator	NR Adjustment		WE Score
FANCE	3	No		FA			VCP	1	0.786345	0.786345	No			1.01377
FANCD2	3	No		FA			USP10	1	1.56647	1.56647	No
FANCC	3	No		FA			UBE2L6	1	1.72036	1.72036	No
FANCB	3	No		FA			TRIM25	1	1.82742	1.82742	No
FANCA	3	No		FA			SPRTN	2	-0.266652	-0.533305	No
BRIP1	3	No		FA			REV3L	3	1.49699	4.49098	No
FAAP24	3	No		FA			REV1	3	0.969321	2.90796	No
FAAP20	3	No		FA			RCHY1	3	0.970213	-2.91064	Yes	-1
XRCC3	3	No		HR			POLK	3	0.373031	1.11909	No
XRCC2	3	No		HR			POLI	2	0.175907	0.351815	No
TOP3A	2	No		HR			POLH	2	-0.300323	-0.600645	No
RBBP8	3	No		HR			UBC	1	1.60304	1.60304	No
RAD54L	3	No		HR			USP43	1	0.850094	0.850094	No
RAD54B	3	No		HR
RAD51	3	No		HR			Total # genes	13
NBN	3	No		HR
MUS81	3	No		HR
GEN1	2	No		HR			Non-homologous end joining (NHEJ)
EME1	3	No		HR			Gene	Scaling Factor	RNAseq z score	Score	Negative Regulator	NR Adjustment		WE Score
BRCA1	3	No		HR			XRCC5	3	0.769908	2.30972	No			1.02414
BLM	3	No		HR			XRCC6	3	0.93344	2.80032	No
PALB2	3	No		HR			XRCC4	3	0.334277	1.00283	No
SLX1A	2	No		HR			LIG4	3	0.0501552	0.150466	No
SLX1B	2	No		HR			PRKDC	3	0.387976	1.16393	No
RAD52	2	No		HR			POLM	3	-0.0541376	-0.162413	No
SHFM1	1	No		HR			NHEJ1	3	-0.0237629	-0.0712888	No
EME2	2	No		HR			DNTT	2	-0.166458	-0.332916	No
PARPBP	3	Yes	-1	HR			TP53BP1	3	0.78554	2.35662	No
BRCA2	3	No		HR
RAD50	3	No		HR			Total # genes	9
MRE11	3	No		HR
RAD9A	3	No		Checkpoint
RAD9B	2	No		Checkpoint			Fanconi Anemia (FA)
RAD1	3	No		Checkpoint			Gene	Scaling Factor	RNAseq z score	Score	Negative Regulator	NR Adjustment		WE Score
HUS1	3	No		Checkpoint			SLX4	3	0.207538	0.622613	No			0.450743
CHEK1	3	No		Checkpoint			FANCM	3	0.315393	0.946179	No
CHEK2	3	No		Checkpoint			FANCL	3	-0.0151323	-0.045397	No
ATR	3	No		Checkpoint			FANCI	3	0.527393	1.58218	No
ATM	3	No		Checkpoint			FANCG	3	-0.300576	-0.901729	No
TIPIN	3	No		Checkpoint			FANCF	3	0.384554	1.15366	No
TIMELESS	3	No		Checkpoint			FANCE	3	-0.122425	-0.367276	No
ATRIP	3	No		Checkpoint			FANCD2	3	-0.21867	-0.656009	No
POLQ	3	No		MMEJ			FANCC	3	0.498461	1.49538	No
PARP1	3	No		MMEJ			FANCB	3	-0.222855	-0.668565	No
PARP2	3	No		MMEJ			FANCA	3	0.348955	1.04686	No
FEN1	3	No		MMEJ			BRIP1	3	0.848496	2.54549	No
LIG3	3	No		MMEJ			FAAP24	3	0.325292	0.975875	No
							FAAP20	3	-0.472956	-1.41887	No
							Total # genes	14
							Homologous Recombination (HR)
							Gene	Scaling Factor	RNAseq z score	Score	Negative Regulator	NR Adjustment		WE Score
							XRCC3	3	-0.399242	-1.19773	No			0.873962
							XRCC2	3	-0.243236	-0.729709	No
							TOP3A	2	0.542811	1.08562	No
							RBBP8	3	1.66803	5.00408	No
							RAD54L	3	-0.388852	-1.16656	No
							RAD54B	3	-0.0389416	-0.116825	No
							RAD51	3	0.390167	1.1705	No
							NBN	3	0.75069	2.25207	No
							MUS81	3	0.0476048	0.142814	No
							GEN1	2	0.764463	1.52893	No
							EME1	3	0.279709	0.839126	No
							BRCA1	3	0.199315	0.597944	No
							BLM	3	0.1657	0.4971	No
							PALB2	3	0.513029	1.53909	No
							SLX1A	2	0.829004	1.65801	No
							SLX1B	2	1.27181	2.54362	No
							RAD52	2	-0.172848	-0.345697	No
							SHFM1	1	0.227109	0.227109	No
							EME2	2	-0.528059	-1.05612	No
							PARPBP	3	-0.0502279	0.150684	Yes	-1
							BRCA2	3	0.729549	2.18865	No
							RAD50	3	0.193818	0.581453	No
							MRE11	3	0.902326	2.70698	No
							Total # genes	23
							Checkpoint Signaling
							Gene	Scaling Factor	RNAseq z score	Score	Negative Regulator	NR Adjustment		WE Score
							RAD9A	3	-0.283369	-0.850107	No			1.21259
							RAD9B	2	-0.257358	-0.514717	No
							RAD1	3	0.527927	1.58378	No
							HUS1	3	0.224556	0.673668	No
							CHEK1	3	0.0965965	0.289789	No
							CHEK2	3	0.737263	2.21179	No
							ATR	3	1.24384	3.73153	No
							ATM	3	1.22358	3.67073	No
							TIPIN	3	0.448416	1.34525	No
							TIMELESS	3	0.212469	0.637406	No
							ATRIP	3	0.186439	0.559317	No
							Total # genes	11
							Microhomology mediated end joining (MMEJ)
							Gene	Scaling Factor	RNAseq z score	Score	Negative Regulator	NR Adjustment		WE Score
							POLQ	3	0.977773	2.93332	No			0.504677
							PARP1	3	-0.633692	-1.90108	No
							PARP2	3	0.205676	0.617029	No
							FEN1	3	0.26727	0.801811	No
							LIG3	3	0.0241014	0.0723043	No
							Total # genes	5

### Sheet: Supp Table 2
Leiden_Cluster_0	Leiden_Cluster_1	Leiden_Cluster_2	Leiden_Cluster_3	Leiden_Cluster_4	Leiden_Cluster_5	Leiden_Cluster_6	Leiden_Cluster_7	Leiden_Cluster_8	Leiden_Cluster_9	Leiden_Cluster_10	Leiden_Cluster_11	Leiden_Cluster_12	Leiden_Cluster_13
CLSPN	MUC4	MUC4	CDK1	MUC4	BIRC5	HSP90B1	MUC4	BIRC5	FAM111B	COTL1	PRSS22	UBA52	DAPK1
COTL1	COTL1	BIRC5	GTSE1	COTL1	MUC4	PHGDH	COTL1	AURKB	PHGDH	MUC4	CD44	ALDOA	PSMB8
MCM3	CLSPN	CKS2	COTL1	MIAT	TOP2A	COTL1	MCM3	RRM2	IL17RB	CLSPN	KRT16	ATP5I	IGHM
MIAT	MIAT	COTL1	MCM3	DMPK	CDK1	SLC7A5	DMPK	CDCA8	MCM3	PHGDH	ANXA1	DYNLL1	S100A10
DMPK	CLGN	CDK1	SMC2	ELF3	ECT2	RP11-620J15.3	HSP90B1	GTSE1	DMPK	TMEM176B	ANKRD1	HSP90AA1	UBL4A
SLC7A5	FAM111B	CLSPN	MELK	CKS2	CDCA8	MANF	TMEM176B	COTL1	CLGN	ELF3	NOTCH3	RPS14	UBA52
HTR3A	DMPK	CENPA	CLSPN	MTUS1	NDC80	FDFT1	IGSF21	ORC6	COTL1	PGK1	KRT17	CD302	RPL22L1
NXPH4	IL17RB	GTSE1	RRM2	DNAJC17	GTSE1	MUC4	MT1H	TOP2A	SLBP	CLGN	KRT6A	ATF5	RASGRP2
ELF3	MCM3	TOP2A	FBXO5	DLX6-AS1	BUB1	PLPP2	SPON2	APOLD1	BNIP3	ACAP3	COL6A1	VPS29	BLVRB
HK2	ACAP3	CKAP2	FAM111B	TSPAN13	CENPE	IGSF21	SLBP	FAM64A	CYBA	MIAT	LIPH	MTUS1	ITM2B
ST3GAL5	ST3GAL5	CDCA8	IL17RB	ATF5	COTL1	VPS29	GHRH	H2AFX	CLSPN	MCM3	AC006262.5	DNAJC17	RPS14
MGLL	TMEM176B	CKAP5	PHGDH	CD302	PRC1	DDX39A	WFDC2	SLC7A5	NUSAP1	DMPK	ATP13A5	TSPAN13	TEP1
SLC2A1	WFDC2	FAM64A	RAD21	ZNF143	SMC2	CHEK1	ACAP3	DMPK	ALDOA	FAM111B	HSP90B1	DDX39A	ZEB2
VEGFA	MGLL	RRM2	ORC6	SGSM1	FAM64A	APBA2	SLC1A5	CKAP5	MGLL	HSP90B1	GPRC5A	RRNAD1	TLE4
ALDOA	MS4A15	APOLD1	TK1	APBA2	TPX2	FUCA1	IL17RB	PRC1	TNNT1	IL17RB	TNNT3	TMEM165	ARID5B
FAM111B	CYBA	PRC1	ASF1B	VPS29	CENPF	RRNAD1	CYBA	CKS2	LINC01315	ST3GAL5	SLPI	ZNF143	EXOC7
SLBP	SPON2	SMC2	NUDT8	DDX39A	CKAP5	SGSM1	FDFT1	HSP90B1	CHEK1	SLC44A4	HK2	CHEK1	CAPG
CLGN	SLBP	AURKB	SLBP	CHEK1	CKS2	DNAJC12	CLGN	CLGN	FUCA1	SLC1A5	KRT75	MS4A8	KDM6B
TRIB3	CDHR3	SLC7A5	H2AFX	FUCA1	PSRC1	ZNF143	CAMK2B	MUC4	DDX39A	E2F1	GULP1	DNAJC12	TSPAN13
UNC5B	CAMK2B	RAD21	WFDC2	RRNAD1	PHGDH	TMEM165	MANF	KIF2C	RRNAD1	RP1-34B20.21	PHGDH	APBA2	FUCA1
LINC01315	PGK1	UNC5B	RPL39L	DNAJC12	KIF2C	CD302	ADGRB1	ECT2	VPS29	APBA2	GLIS3	MED29	MTUS1
BNIP3	ELF3	PHGDH	MS4A15	TMEM165	CKAP2	LRRIQ4	PGK1	TPX2	DNAJC12	VPS29	UBASH3B	MDK	DNAJC17
CDHR3	TNNT1	MKI67	E2F1	LRRIQ4	RAD21	ATF5	MS4A15	CENPE	WFDC2	DDX39A	WFDC21P	DLX6-AS1	DLX6-AS1
CTD-2313J23.1	TMEM154	H2AFX	MKI67	CTB-50L17.16	H2AFX	DLX6-AS1	CRELD2	AURKA	TMEM165	CHEK1	PGK1	MT1F	ATF5
PGK1	SGO2	RP11-620J15.3	DMPK	TMEM154	HSP90B1	TMEM154	SPOCK2	CKAP2	APBA2	SGSM1	MT1H	NAPRT	CD302
NDRG1	LRRIQ4	RPL39L	AURKB	SGO2	HMMR	SGO2	TMEM165	MIAT	SGSM1	FUCA1	EDN2	SGSM1	ZNF143
TNNT1	FUOM	NUSAP1	NUSAP1	FUOM	RIPPLY3	DNAJC17	DNAJC12	PIF1	LRRIQ4	ZNF143	LURAP1L	GRP	SGSM1
IGFBP2	SAT1	BNIP3	CLGN	SAT1	DLGAP5	FUOM	LRRIQ4	IGSF21	ZNF143	CD302	SLC2A1	FUOM	APBA2
SPOCK2	MED29	CLGN	PRC1	MED29	CDC20	SAT1	RRNAD1	KIF23	CD302	RRNAD1	ELF3	SGO2	VPS29
VPS29	NAPRT	TRIB3	ELF3	NAPRT	FAM83D	MTUS1	TMEM154	RAD21	TMEM154	DNAJC12	ALDOA	ANXA2	MED29
APBA2	BNIP3	FBXO5	CKS2	MS4A8	PIF1	MED29	FUCA1	MKI67	SGO2	TMEM165	ARID5B	FUCA1	DDX39A
DDX39A	TMEM165	CDKN3	TYMS	MDK	MKI67	NAPRT	CHEK1	FDFT1	ATF5	ATF5	HNMT	CENPW	CHEK1
CHEK1	DNAJC12	IRX2	MDK	HSP90AA1	CENPA	TSPAN13	DDX39A	RIPPLY3	FUOM	DLX6-AS1	WFDC2	RIBC1	RRNAD1
FUCA1	RRNAD1	CDC20	MS4A8	SLBP	APOLD1	MS4A8	SGO2	CCNA2	DLX6-AS1	CDHR3	NFIA	TMEM154	DNAJC12
RRNAD1	FUCA1	AURKA	MT1F	MT1F	AURKA	SPON2	NOS3	IL17RB	SAT1	LRRIQ4	ST6GAL1	NFKBIA	TMEM165
SGSM1	CHEK1	ELF3	NAPRT	AGR3	RP11-620J15.3	CRELD2	FUOM	FBXO5	MED29	DNAJC17	ANXA3	CDKN3	DYNLL1
ZNF143	MS4A8	CENPF	MED29	HIST1H2BJ	KNSTRN	IRX2	SAT1	PHGDH	NAPRT	TMEM154	MYOF	UQCC2	LRRIQ4
CD302	DDX39A	KIF2C	SAT1	MCM7	RPL39L	MDK	MED29	CDK1	DNAJC17	MTUS1	CRELD2	LRRIQ4	TMEM154
DNAJC12	VPS29	WFDC2	FUOM	SMC4	MANF	ADGRB1	VPS29	DLGAP5	MTUS1	SGO2	ZFP36L1	ZFP36L1	SGO2
TMEM165	APBA2	PGK1	SGO2	ANXA2	FDFT1	WFDC2	NAPRT	NDC80	SPON2	FUOM	DEPTOR	PRC1	FUOM
LRRIQ4	MDK	BUB1	HIST1H2BJ	ADGRB1	ISOC2	MT1F	APBA2	FAM83D	MS4A8	SAT1	ANXA2	PIF1	SAT1
ATF5	CCNE1	MANF	TMEM154	SPON2	CDKN3	HIST1H2BJ	SGSM1	SMC2	TSPAN13	MED29	IFI27	DLGAP5	NAPRT
DLX6-AS1	SGSM1	ORC6	MCM7	GRP	NUSAP1	MCM7	ZNF143	CENPF	MDK	MS4A15	SCD5	NUSAP1	MS4A8
TMEM154	ZNF143	PSRC1	LRRIQ4	CYBA	NMU	SMC4	CD302	BUB1	VGF	NAPRT	SAT1	KNSTRN	CD9
SGO2	MT1F	TMEM154	SMC4	PKD1L3	RRNAD1	ANXA2	MS4A8	HMMR	MT1F	TSPAN13	CDKN2B	IFI27	PIF1
DNAJC17	CD302	SGO2	ANXA2	VGF	DNAJC12	MS4A15	ATF5	FAM111B	HIST1H2BJ	CTB-50L17.16	NUDT8	IGHM	ANXA2
MTUS1	ATF5	LRRIQ4	TMEM165	GHRH	TMEM165	GRP	DLX6-AS1	MELK	H2AFX	MS4A8	CD9	SLC7A5	TK1
FUOM	DLX6-AS1	FUOM	DNAJC12	RAD51AP1	FUCA1	H2AFX	CTB-50L17.16	RP11-620J15.3	MCM7	SPON2	TSPAN13	CCNB2	IFI27
SAT1	SLC44A4	SAT1	GRP	KPNA2	CHEK1	ARID5B	MDK	CLSPN	SMC4	SPOCK2	MTUS1	KRT16	FAM64A
MED29	LINC01315	MED29	RRNAD1	NMU	DDX39A	VGF	DNAJC17	MCM3	ANXA2	MDK	DNAJC17	TYMS	CDKN3
NAPRT	HIST1H2BJ	NAPRT	FUCA1	CAMK2B	LRRIQ4	CTD-2313J23.1	MT1F	KIFC1	GRP	CTD-2313J23.1	DLX6-AS1	BIRC5	PRC1
TSPAN13	DNAJC17	TMEM165	CHEK1	LINC01315	VPS29	RAD51AP1	MTUS1	RP1-34B20.21	RAD21	MT1F	IGFBP5	KPNA2	HSP90AA1
CAMK2B	MCM7	DNAJC12	DDX39A	SCD5	APBA2	KPNA2	MIAT	ATAD2	HSPA8	CRELD2	ATF5	CDC6	ZFP36L1
MS4A8	CRELD2	RRNAD1	TOP2A	CCNB1	TMEM154	NMU	TSPAN13	CTB-50L17.16	RAD51AP1	HIST1H2BJ	CD302	KDM6B	DLGAP5
MDK	MTUS1	FUCA1	VPS29	WFDC2	SGO2	SCD5	HIST1H2BJ	DNAJC12	ATP5I	MCM7	ZNF143	FAM64A	NFKBIA
MT1F	SMC4	CHEK1	VGF	MT1H	SGSM1	MT1H	NUDT8	TMEM165	KPNA2	FDFT1	SGSM1	TK1	CDC6
CYBA	ANXA2	DDX39A	APBA2	IGSF21	ZNF143	BNIP3	MCM7	RRNAD1	NMU	SMC4	APBA2	EXOC7	MT1F
CTB-50L17.16	IFI27	MS4A8	RAD51AP1	DYNLL1	CD302	SPOCK2	LINC01315	FUCA1	SCD5	ANXA2	VPS29	WFDC21P	AURKB
HIST1H2BJ	GRP	VPS29	SGSM1	UQCC2	FUOM	RPL39L	SMC4	CHEK1	CCNB1	IGSF21	DDX39A	KRT17	KNSTRN
MCM7	TSPAN13	APBA2	ZNF143	CCER2	SAT1	CCNB1	ANXA2	LRRIQ4	HSP90AA1	FBXO44	CHEK1	KRT19	TOP2A
SMC4	MT1H	MDK	CD302	CAPG	MED29	HSP90AA1	ELF3	DDX39A	DYNLL1	GRP	FUCA1	KIF23	KRT16
ANXA2	HTR3A	SGSM1	KPNA2	NFKBIA	NAPRT	CENPA	GRP	TMEM154	UQCC2	CYBA	RRNAD1	TOP2A	PSME2
IRX2	VGF	ZNF143	NMU	IL17RB	ATF5	PGK1	IRX2	VPS29	CAPG	VGF	DNAJC12	AURKB	KRT17
GRP	RAD51AP1	CD302	SCD5	HSPA8	DLX6-AS1	LINC01315	PHGDH	APBA2	NFKBIA	RAD51AP1	TMEM165	MT1H	CYBA
CA9	NUDT8	PLPP2	ATF5	TNNT1	MS4A8	DYNLL1	VGF	SGO2	CDKN3	KPNA2	LRRIQ4	ORC6	SLC7A5
VGF	KPNA2	MT1F	DLX6-AS1	CDKN3	DNAJC17	UQCC2	RAD51AP1	FUOM	CAMK2B	MGLL	TMEM154	CYBA	COTL1
NUDT8	NMU	ATF5	CCNB1	H2AFX	MTUS1	RAD21	MGLL	SAT1	CENPW	NMU	SGO2	TEP1	WFDC21P
RAD51AP1	E2F1	DLX6-AS1	HSP90AA1	RPL39L	MDK	GHRH	KPNA2	ARID5B	IGFBP2	MANF	KRT19	COTL1	PKD1L3
PLPP2	FDFT1	DNAJC17	FAM64A	CLSPN	TSPAN13	ELF3	NMU	MED29	IGFBP5	SCD5	FUOM	PKD1L3	CTD-2313J23.1
KPNA2	SCD5	HIST1H2BJ	DNAJC17	IGFBP2	MT1F	CDC20	ISOC2	NAPRT	KRT19	UNC5B	MED29	CTD-2313J23.1	PRSS22
NMU	PLPP2	NDC80	CKAP2	CENPW	HIST1H2BJ	CAPG	ST3GAL5	SGSM1	RIBC1	CCNB1	NAPRT	PRSS22	ALDOA
WFDC2	SLC1A5	MTUS1	MTUS1	ATP5I	MCM7	NFKBIA	SCD5	ZNF143	CDKN2B	HSP90AA1	MS4A8	PSME2	KIF23
IL17RB	CCNB1	MCM7	DYNLL1	RP11-620J15.3	SMC4	ISOC2	SLC44A4	CD302	CITED2	RP11-620J15.3	MDK	PGK1	ORC6
SCD5	HSP90AA1	SMC4	UQCC2	IGFBP5	ANXA2	HSPA8	UNC5B	ATF5	CTB-50L17.16	TNNT1	MT1F	CKAP2	CCNB2
CCNB1	DYNLL1	FAM83D	TSPAN13	KRT19	IFI27	TNNT1	CCNB1	DLX6-AS1	FBXO44	SLBP	HIST1H2BJ	NFIA	KRT19
HSP90AA1	UQCC2	ANXA2	CAPG	RIBC1	IGSF21	CDKN3	FAM111B	MS4A8	CD9	DYNLL1	MCM7	BNIP3	NUSAP1
DYNLL1	IRX2	IGSF21	NFKBIA	PLPP2	GRP	TMEM176B	HSP90AA1	DNAJC17	TFF3	UQCC2	SMC4	MKI67	MT1H
PHGDH	CAPG	TSPAN13	PLPP2	CDKN2B	TRIB3	CKS2	DYNLL1	MTUS1	IFI27	HTR3A	GRP	MYOF	PGK1
UQCC2	NFKBIA	GRP	HSPA8	CITED2	TACC3	UNC5B	UQCC2	MDK	EXOC7	CAPG	VGF	ANKRD1	CKAP2
CCNE1	HSPA8	SLBP	TNNT1	E2F1	CD9	IGFBP2	CCNE1	MT1F	ZFP36L1	NDRG1	RAD51AP1	SPOCK2	HSP90B1
STC2	CDKN3	FDFT1	CDKN3	MCM3	WFDC2	CENPW	CLSPN	CEP55	RP1-34B20.21	NFKBIA	KPNA2	CENPF	BNIP3
SPON2	IGFBP2	VGF	MGLL	FBXO44	SLC7A5	ATP5I	CAPG	TSPAN13	DEPTOR	HSPA8	NMU	ELF3	MKI67
CAPG	CENPW	SLC2A1	ATAD2	CD9	CCNB2	SLC44A4	GULP1	HIST1H2BJ	RPS14	SLC7A5	CCNB1	NUF2	MYOF
NFKBIA	ATP5I	RAD51AP1	BIRC5	MANF	CRELD2	IGFBP5	NFKBIA	MCM7	SPOCK2	CCNE1	HSP90AA1	PHGDH	ANKRD1
HSPA8	IGFBP5	KPNA2	IGFBP2	SLC7A5	VGF	KRT19	HSPA8	UNC5B	AGR3	CDKN3	DYNLL1	CYR61	SPOCK2
CDKN3	KRT19	NMU	CENPW	RRM2	AURKB	RIBC1	TNNT1	SMC4	PSME2	PLPP2	SLBP	KIF2C	CENPF
NRN1	RIBC1	SCD5	ATP5I	CRELD2	RAD51AP1	DMPK	CDKN3	ANXA2	PDZRN4	HK2	UQCC2	ARID5B	ELF3
MT1H	CDKN2B	CCNB1	MUC4	ACAP3	UNC5B	CKAP5	IGFBP2	GRP	KDM6B	SMC2	CAPG	CDC20	NUF2
CENPW	CITED2	MELK	IGFBP5	TFF3	IRX2	FAM64A	CENPW	ASF1B	MS4A15	IGFBP2	NFKBIA	CDCA8	PHGDH
ATP5I	PHGDH	HSP90AA1	KRT19	IFI27	KPNA2	CDKN2B	ATP5I	VGF	MYOF	TRIB3	HSPA8	IGSF21	CYR61
IGFBP5	CTB-50L17.16	ASF1B	RIBC1	FAM111B	PDZRN4	CITED2	CERKL	SLC1A5	PGK1	CENPW	TNNT1	FBXO44	NFIA
KRT19	FBXO44	ARID5B	CRELD2	EXOC7	SCD5	CTB-50L17.16	IGFBP5	ISOC2	GHRH	ATP5I	CDKN3	ASPM	KIF2C
RIBC1	CD9	ECT2	TACC3	BNIP3	CCNB1	FBXO44	KRT19	RAD51AP1	TLE4	IGFBP5	IGFBP2	S100A10	CDC20
ACAP3	SLC2A1	DYNLL1	CDKN2B	RAD21	HSP90AA1	CD9	RIBC1	CRELD2	PKD1L3	KRT19	CENPW	PSRC1	CDCA8
CDKN2B	TFF3	UQCC2	CITED2	SPOCK2	ARID5B	MKI67	PLPP2	ACAP3	ARID5B	RIBC1	ATP5I	SLC2A1	IGSF21
CITED2	EXOC7	CTD-2313J23.1	CTB-50L17.16	ZFP36L1	DYNLL1	CAMK2B	CTD-2313J23.1	KPNA2	NFIA	CDKN2B	RIBC1	EDN2	FBXO44
FBXO44	UNC5B	CAPG	FBXO44	APOLD1	UQCC2	GTSE1	CDKN2B	HTR3A	CERKL	CITED2	CITED2	CLSPN	ASPM
E2F1	ZFP36L1	NFKBIA	CD9	RP1-34B20.21	KIF23	TFF3	CITED2	NMU	NDRG1	CD9	CTB-50L17.16	CDK1	PSRC1
CD9	RP1-34B20.21	RIPPLY3	NDC80	DEPTOR	PLPP2	IFI27	FBXO44	SCD5	IRX2	IRX2	FBXO44	UNC5B	SLC2A1
TMEM176B	DEPTOR	HSPA8	CYBA	AURKA	CLGN	EXOC7	CD9	CCNB1	ANXA3	CAMK2B	CAMK2B	ITM2B	EDN2
